# AF-vapeR: A multivariate genome scan for detecting parallel evolution using allele frequency change vectors

**DOI:** 10.1101/2021.09.17.460770

**Authors:** James R. Whiting, Josephine R. Paris, Mijke J. van der Zee, Bonnie A. Fraser

## Abstract

1. The repeatability of evolution at the genetic level has been demonstrated to vary along a continuum from complete parallelism to divergence. In order to better understand why this continuum exists within and among systems, hypotheses must be tested using high confidence sets of candidate loci for repeatability. Despite this, few methods have been developed to scan SNP data for signatures specifically associated with repeatability, as opposed to local adaptation.
2. Here we present AF-vapeR (Allele Frequency Vector Analysis of Parallel Evolutionary Responses), an approach designed to identify genome regions exhibiting highly correlated allele frequency changes within haplotypes and among replicated allele frequency change vectors. The method divides the genome into windows of an equivalent number of SNPs, and within each window performs eigen decomposition over normalised allele frequency change vectors (AFV), each derived from a replicated pair of populations/species. Properties of the resulting eigenvalue distribution can be used to compare regions of the genome for those exhibiting strong parallelism, and can also be compared against a null distribution derived from randomly permuted AFV. Further, the shape of the eigenvalue distribution can reveal multiple axes of parallelism within datasets.
3. We demonstrate the utility of this approach to detect different modes of parallel evolution using simulations, and also demonstrate a reduction in error rate compared with intersecting F_ST_ outliers. Lastly, we apply AF-vapeR to three previously published datasets (stickleback, guppies, and Galapagos finches) which comprise a range of sampling and sequencing strategies, and lineage ages. We detect known parallel regions whilst also identifying novel candidates.
4. The main benefits of this approach include a reduced false-negative rate under many conditions, an emphasis on signals associated specifically with repeatable evolution as opposed to local adaptation, and an opportunity to identify different modes of parallel evolution at the first instance.
