## Supplementary material for "AF-vapeR: A multivariate genome scan for detecting parallel evolution using allele frequency change vectors": Table S

### Sheet: Table S1
Table S1: Simulation parameters used to simulate Full Parallelism, Multi-Parallelism, and Divergence
Variable	Value	Description
s	0.01, 0.05, 0.1	Relative fitness benefit of selected mutation
M	0, 0.025, 0.1	Migration rate (proportion of migrant individuals per generations)
DP	400, 2500, 10000	Population size of daughter populations (number of individuals)
AP	10000	Ancestral population size
r	1e-08	Recombination rate (per bp)
μ	5e-08	Mutation rate
Gen	200	Generations post founding prior to sampling

### Sheet: TableS2
Table S2: Full parallelism candidate windows identified in M-F stickleback from BC. Windows were identified as exhibiting eigenvalue 1 scores > 99.9% null permutation (10,000 permutations).
window_id	eigenvector	eigenvalue_sum (max=18)	total_variance (%)	parallel_lineages	parallel_pops	antiparallel_pops
groupXI:5577181-5794574	Eig1	17.8035	98.9086	18	AMBR,BEAV,BRAN,BULL,CRAN,DOUG,ERRO,GARD,HOGG,HOTE,KENN,KIRK,KLEN,LILY,NORT,SPRO,STOW,TROU
groupXX:6190327-6247151	Eig1	17.3599	96.4441	18	AMBR,BEAV,BRAN,BULL,CRAN,DOUG,ERRO,GARD,HOGG,HOTE,KENN,KIRK,KLEN,LILY,NORT,SPRO,STOW,TROU
groupI:21798586-21849857	Eig1	17.1757	95.4206	17	AMBR,BEAV,BRAN,BULL,CRAN,DOUG,ERRO,GARD,HOGG,KENN,KIRK,KLEN,LILY,NORT,SPRO,STOW,TROU
groupV:4273793-4332432	Eig1	17.1596	95.3312	18	AMBR,BEAV,BRAN,BULL,CRAN,DOUG,ERRO,GARD,HOGG,HOTE,KENN,KIRK,KLEN,LILY,NORT,SPRO,STOW,TROU
groupI:21721603-21757964	Eig1	17.1273	95.1518	17	AMBR,BEAV,BRAN,BULL,CRAN,DOUG,ERRO,HOGG,HOTE,KENN,KIRK,KLEN,LILY,NORT,SPRO,STOW,TROU
groupVII:19280164-19396323	Eig1	17.0261	94.5896	18	AMBR,BEAV,BRAN,BULL,CRAN,DOUG,ERRO,GARD,HOGG,HOTE,KENN,KIRK,KLEN,LILY,NORT,SPRO,STOW,TROU
groupI:21757969-21798582	Eig1	16.8628	93.6824	18	AMBR,BEAV,BRAN,BULL,CRAN,DOUG,ERRO,GARD,HOGG,HOTE,KENN,KIRK,KLEN,LILY,NORT,SPRO,STOW,TROU
groupXII:12937613-12999166	Eig1	16.8355	93.5308	18	AMBR,BEAV,BRAN,BULL,CRAN,DOUG,ERRO,GARD,HOGG,HOTE,KENN,KIRK,KLEN,LILY,NORT,SPRO,STOW,TROU
groupIV:12829834-12913887	Eig1	16.7976	93.3201	18	AMBR,BEAV,BRAN,BULL,CRAN,DOUG,ERRO,GARD,HOGG,HOTE,KENN,KIRK,KLEN,LILY,NORT,SPRO,STOW,TROU
groupXXI:6717321-6741771	Eig1	16.6629	92.5714	17	AMBR,BEAV,BRAN,BULL,CRAN,DOUG,ERRO,HOGG,HOTE,KENN,KIRK,KLEN,LILY,NORT,SPRO,STOW,TROU
groupVII:16964480-17056331	Eig1	16.6484	92.4912	17	AMBR,BEAV,BRAN,BULL,CRAN,DOUG,ERRO,HOGG,HOTE,KENN,KIRK,KLEN,LILY,NORT,SPRO,STOW,TROU
groupXI:5403713-5452469	Eig1	16.5288	91.8265	18	AMBR,BEAV,BRAN,BULL,CRAN,DOUG,ERRO,GARD,HOGG,HOTE,KENN,KIRK,KLEN,LILY,NORT,SPRO,STOW,TROU
groupVII:9020319-9310930	Eig1	16.5111	91.7281	18	AMBR,BEAV,BRAN,BULL,CRAN,DOUG,ERRO,GARD,HOGG,HOTE,KENN,KIRK,KLEN,LILY,NORT,SPRO,STOW,TROU
groupIII:11596190-11708624	Eig1	16.4666	91.4811	17	AMBR,BRAN,BULL,CRAN,DOUG,ERRO,GARD,HOGG,HOTE,KENN,KIRK,KLEN,LILY,NORT,SPRO,STOW,TROU
groupIV:11015415-11026793	Eig1	16.4636	91.4642	18	AMBR,BEAV,BRAN,BULL,CRAN,DOUG,ERRO,GARD,HOGG,HOTE,KENN,KIRK,KLEN,LILY,NORT,SPRO,STOW,TROU
groupXXI:6579889-6618326	Eig1	16.4434	91.3521	17	AMBR,BEAV,BRAN,BULL,CRAN,DOUG,ERRO,HOGG,HOTE,KENN,KIRK,KLEN,LILY,NORT,SPRO,STOW,TROU
groupXXI:6105169-6281143	Eig1	16.3475	90.8197	17	AMBR,BEAV,BRAN,BULL,CRAN,DOUG,ERRO,HOGG,HOTE,KENN,KIRK,KLEN,LILY,NORT,SPRO,STOW,TROU
groupXXI:6391513-6419748	Eig1	16.3289	90.7159	17	AMBR,BEAV,BRAN,BULL,CRAN,DOUG,ERRO,HOGG,HOTE,KENN,KIRK,KLEN,LILY,NORT,SPRO,STOW,TROU
groupIV:23852341-24026664	Eig1	16.309	90.6056	17	BEAV,BRAN,BULL,CRAN,DOUG,ERRO,GARD,HOGG,HOTE,KENN,KIRK,KLEN,LILY,NORT,SPRO,STOW,TROU
groupIX:17070512-17128194	Eig1	16.2968	90.5378	18	AMBR,BEAV,BRAN,BULL,CRAN,DOUG,ERRO,GARD,HOGG,HOTE,KENN,KIRK,KLEN,LILY,NORT,SPRO,STOW,TROU
groupXXI:5896277-6004038	Eig1	16.2952	90.5286	17	AMBR,BEAV,BRAN,BULL,CRAN,DOUG,ERRO,HOGG,HOTE,KENN,KIRK,KLEN,LILY,NORT,SPRO,STOW,TROU
groupIX:16589663-16589744	Eig1	16.2616	90.3423	17	AMBR,BEAV,BRAN,BULL,CRAN,DOUG,ERRO,GARD,HOGG,HOTE,KENN,KIRK,LILY,NORT,SPRO,STOW,TROU

### Sheet: TableS3
Table S3: Multi parallelism candidate windows identified in M-F stickleback from BC. Windows were identified as exhibiting summed eigenvalue 1 + 2 scores > 99.9% null permutation (10,000 permutations).
window_id	eigenvector	eigenvalue	eigenvalue_sum (max=18)	total_variance (%)	parallel_lineages	parallel_pops	antiparallel_pops
groupIV:8384568-8443777	Eig1	15.1905	17.5767	84.3916	16	AMBR,BEAV,BRAN,BULL,CRAN,ERRO,GARD,HOGG,HOTE,KENN,KIRK,KLEN,NORT,SPRO,STOW,TROU
groupIV:8384568-8443777	Eig2	2.38625	17.5767	13.2569	7	BULL,DOUG,HOGG,LILY	AMBR,NORT,TROU
groupVII:12806294-12849328	Eig1	16.1715	17.4619	89.8418	16	AMBR,BEAV,BRAN,BULL,CRAN,DOUG,ERRO,HOGG,HOTE,KENN,KIRK,KLEN,LILY,NORT,SPRO,TROU
groupVII:12806294-12849328	Eig2	1.29033	17.4619	7.16852	4	LILY	ERRO,GARD,STOW
groupIV:15668908-15728081	Eig1	15.1951	17.3793	84.4172	16	NORT	AMBR,BRAN,BULL,CRAN,DOUG,ERRO,HOGG,HOTE,KENN,KIRK,KLEN,LILY,SPRO,STOW,TROU
groupIV:15668908-15728081	Eig2	2.18423	17.3793	12.1346	5	BEAV,GARD,HOTE,TROU	LILY
groupIV:22115259-22205393	Eig1	14.5813	17.3401	81.007	17	AMBR,GARD,HOTE,LILY,NORT	BRAN,BULL,CRAN,DOUG,ERRO,HOGG,KENN,KIRK,KLEN,SPRO,STOW,TROU
groupIV:22115259-22205393	Eig2	2.75879	17.3401	15.3266	8	AMBR,BEAV,GARD,HOGG,HOTE,KENN,LILY,NORT
groupVII:13439848-13531554	Eig1	15.6318	17.2907	86.8432	15	AMBR,BEAV,BRAN,BULL,CRAN,DOUG,HOGG,HOTE,KENN,KIRK,KLEN,LILY,SPRO,STOW,TROU
groupVII:13439848-13531554	Eig2	1.65889	17.2907	9.21605	6	BEAV,ERRO,GARD,LILY,NORT,SPRO
groupXI:7141581-7190636	Eig1	15.8408	17.2779	88.0045	16	AMBR,BRAN,BULL,CRAN,DOUG,ERRO,HOGG,HOTE,KENN,KIRK,KLEN,LILY,NORT,SPRO,STOW,TROU
groupXI:7141581-7190636	Eig2	1.43708	17.2779	7.9838	4	BEAV,GARD,KIRK,NORT
groupIV:19870819-19973631	Eig1	16.0016	17.2555	88.8977	18	AMBR,BEAV,BRAN,BULL,CRAN,DOUG,ERRO,GARD,HOGG,HOTE,KENN,KIRK,KLEN,LILY,NORT,SPRO,STOW,TROU
groupIV:19870819-19973631	Eig2	1.25391	17.2555	6.96619	6	KLEN	BEAV,BRAN,ERRO,KENN,SPRO
groupXXI:7126043-7278743	Eig1	16.1009	17.2424	89.4492	17	AMBR,BEAV,BRAN,BULL,CRAN,DOUG,ERRO,HOGG,HOTE,KENN,KIRK,KLEN,LILY,NORT,SPRO,STOW,TROU
groupXXI:7126043-7278743	Eig2	1.14151	17.2424	6.34175	3	HOTE,NORT	GARD
groupXXI:7278817-7325919	Eig1	16.1815	17.233	89.8971	17	AMBR,BEAV,BRAN,BULL,CRAN,DOUG,ERRO,HOGG,HOTE,KENN,KIRK,KLEN,LILY,NORT,SPRO,STOW,TROU
groupXXI:7278817-7325919	Eig2	1.05153	17.233	5.84182	4	GARD	ERRO,KENN,LILY
groupXI:8915670-9027874	Eig1	14.7847	17.209	82.1374	16	AMBR,BEAV,BRAN,BULL,CRAN,DOUG,ERRO,GARD,HOGG,HOTE,KENN,KIRK,KLEN,LILY,SPRO,STOW
groupXI:8915670-9027874	Eig2	2.42425	17.209	13.4681	4	BULL,CRAN,KIRK,TROU

### Sheet: TableS4
Table S4: Full parallelism candidate windows identified in HP-LP guppies from Trinidad. Windows were identified as exhibiting eigenvalue 1 scores > 99.9% null permutation for window sizes of 25 and 50 SNPs and > 99% quantile for windows of 100 and 200 SNPs (10,000 permutations). Final candidates were chosen that exceeded null cutoffs for >1 window size, with the largest window size shown here.
window_id	eigenvector	eigenvalue (max=5)	total_variance (%)	parallel_lineages	parallel_pops	antiparallel_pops	window_size_snps
chr13:4173589-4176442	Eig1	3.743	74.86	4	Tac,Oropouche,Madamas	Guanapo	100
chr19:15447553-15455042	Eig1	3.679	73.58	5	Tac,Madamas	Guanapo,Aripo,Oropouche	100
chr10:21021152-21027405	Eig1	3.668	73.36	5	Tac	Guanapo,Aripo,Oropouche,Madamas	100
chr2:14042576-14050623	Eig1	3.639	72.78	4	Aripo,Madamas	Guanapo,Oropouche	200
chr5:8127850-8134640	Eig1	3.499	69.99	5	Aripo	Tac,Guanapo,Oropouche,Madamas	100
chr10:21027406-21034438	Eig1	3.399	67.98	5	Tac	Guanapo,Aripo,Oropouche,Madamas	100

### Sheet: TableS5
Table S5: Multi parallelism candidate windows identified in HP-LP guppies from Trinidad. Windows were identified as exhibiting summed eigenvalue 1 + 2 scores > 99.9% null permutation for window sizes of 25 and 50 SNPs and > 99% quantile for windows of 100 and 200 SNPs (10,000 permutations). Final candidates were chosen that exceeded null cutoffs for >1 window size, with the largest window size sh…
window_id	eigenvector	eigenvalue	total_variance	eigenvalue_sum	parallel_lineages	parallel_pops	antiparallel_pops	window_size_snps
chr2:14042576-14044047	Eig1	3.822	76.44	4.81883	4	Aripo,Madamas	Guanapo,Oropouche	50
chr2:14042576-14044047	Eig2	0.997	19.93	4.81883	1	Tac		50
chr13:4176457-4177840	Eig1	3.825	76.49	4.80538	4	Tac,Oropouche,Madamas	Guanapo	50
chr13:4176457-4177840	Eig2	0.981	19.62	4.80538	1	Aripo		50
chr13:4177855-4179664	Eig1	3.805	76.09	4.73279	4	Tac,Oropouche,Madamas	Guanapo	50
chr13:4177855-4179664	Eig2	0.928	18.57	4.73279	1	Aripo		50
chr1:9791276-9798829	Eig1	3.09	61.8	4.71151	4	Oropouche	Tac,Guanapo,Aripo	50
chr1:9791276-9798829	Eig2	1.622	32.43	4.71151	2	Oropouche,Madamas		50
chr4:22597065-22602086	Eig1	3.701	74.02	4.70177	4	Guanapo,Aripo,Oropouche,Madamas		50
chr4:22597065-22602086	Eig2	1.001	20.02	4.70177	1	Tac		50
chr2:14047125-14049923	Eig1	3.807	76.13	4.69439	4	Aripo,Madamas	Guanapo,Oropouche	50
chr2:14047125-14049923	Eig2	0.888	17.75	4.69439	1	Tac		50
chr5:24863369-24870590	Eig1	3.969	79.38	4.63917	5	Tac,Oropouche,Madamas	Guanapo,Aripo	50
chr5:24863369-24870590	Eig2	0.67	13.4	4.63917	2	Oropouche	Tac	50
chr12:22059304-22077998	Eig1	3.652	73.04	4.61907	4	Aripo,Oropouche	Guanapo,Madamas	50
chr12:22059304-22077998	Eig2	0.967	19.34	4.61907	1	Tac		50
chr15:5028361-5066375	Eig1	2.467	49.34	4.37619	4	Tac,Oropouche,Madamas	Aripo	200
chr15:5028361-5066375	Eig2	1.909	38.18	4.37619	4	Tac,Guanapo,Aripo,Madamas		200
chr2:14032184-14042555	Eig1	3.22	64.41	4.29185	4	Aripo,Madamas	Guanapo,Oropouche	200
chr2:14032184-14042555	Eig2	1.071	21.43	4.29185	1	Tac		200
chr13:4133554-4176442	Eig1	3.17	63.41	4.28101	4	Tac,Oropouche,Madamas	Guanapo	200
chr13:4133554-4176442	Eig2	1.111	22.21	4.28101	2	Guanapo,Aripo		200
chr21:24391610-24417542	Eig1	2.605	52.1	4.2747	3	Tac,Madamas	Guanapo	200
chr21:24391610-24417542	Eig2	1.67	33.4	4.2747	2	Aripo,Oropouche		200
chr20:1248797-1296686	Eig1	2.674	53.48	4.20581	3	Tac,Guanapo,Aripo		200
chr20:1248797-1296686	Eig2	1.532	30.63	4.20581	2	Oropouche,Madamas		200

### Sheet: TableS6
Table S6: Full parallelism candidate windows identified in S-L beaked finches from the Galapagos. Windows were identified as exhibiting eigenvalue 1 scores > 99.9% null permutation for window sizes of 50, 100, 200 and 500 SNPs (10,000 permutations). The candidates shown here exceeded null cutoffs for all window sizes.
window_id	eigenvector	eigenvalue	total_variance	parallel_lineages	parallel_pops	antiparallel_pops	window_size_snps
JH739900:7234666-7291390	Eig1	5.255	87.58	6	Comparison1,Comparison2,Comparison3,Comparison4,Comparison5,Comparison6		500
JH739900:7007107-7058304	Eig1	5.137	85.61	6	Comparison1,Comparison2,Comparison3,Comparison4,Comparison5,Comparison6		500
JH739900:7058496-7120688	Eig1	5.127	85.45	6	Comparison1,Comparison2,Comparison3,Comparison4,Comparison5,Comparison6		500
JH739900:7183443-7234350	Eig1	5.096	84.94	6	Comparison1,Comparison2,Comparison3,Comparison4,Comparison5,Comparison6		500
JH739900:6959564-7006830	Eig1	4.922	82.03	6	Comparison1,Comparison2,Comparison3,Comparison4,Comparison5,Comparison6		500

### Sheet: TableS7
Table S7: Full parallelism candidate windows identified in P-B beaked finches from the Galapagos. Windows were identified as exhibiting eigenvalue 1 scores > 99.9% null permutation for window sizes of 50, 100, 200 and 500 SNPs (10,000 permutations). The candidates shown here exceeded null cutoffs for all window sizes.
window_id	eigenvector	eigenvalue	total_variance	parallel_lineages	parallel_pops	antiparallel_pops	window_size_snps
JH739896:10863271-10924770	Eig1	4.573	76.21	5	Comparison1,Comparison2,Comparison3,Comparison4,Comparison5		500
JH739934:5174803-5220838	Eig1	4.545	75.75	5	Comparison1,Comparison2,Comparison3,Comparison4,Comparison5		500
JH739921:493397-540837	Eig1	4.52	75.33	5	Comparison1,Comparison2,Comparison3,Comparison4,Comparison5		500
JH739890:12970132-13027216	Eig1	4.496	74.93	5	Comparison1,Comparison2,Comparison3,Comparison4,Comparison5		500
JH739896:10808612-10863253	Eig1	4.463	74.38	5	Comparison1,Comparison2,Comparison3,Comparison4,Comparison5		500
JH739899:1749616-1802068	Eig1	4.419	73.65	5	Comparison1,Comparison2,Comparison3,Comparison4,Comparison5		500
JH739911:4777747-4833322	Eig1	4.405	73.41	5	Comparison1,Comparison2,Comparison3,Comparison4,Comparison5		500
JH739926:5086820-5137529	Eig1	4.381	73.02	5	Comparison1,Comparison2,Comparison3,Comparison4,Comparison5		500
JH739916:4525546-4568749	Eig1	4.374	72.91	5	Comparison1,Comparison2,Comparison3,Comparison4,Comparison5		500
JH739908:2401209-2467894	Eig1	4.367	72.78	5	Comparison1,Comparison2,Comparison3,Comparison4,Comparison5		500
JH739911:3435186-3497626	Eig1	4.357	72.62	5	Comparison1,Comparison2,Comparison3,Comparison4,Comparison5		500
JH739911:3361183-3435133	Eig1	4.353	72.55	5	Comparison1,Comparison2,Comparison3,Comparison4,Comparison5		500
JH739908:2467926-2528008	Eig1	4.352	72.53	5	Comparison1,Comparison2,Comparison3,Comparison4,Comparison5		500
JH739943:680784-743507	Eig1	4.339	72.31	5	Comparison1,Comparison2,Comparison3,Comparison4,Comparison5		500
JH739911:3693979-3755961	Eig1	4.329	72.15	5	Comparison1,Comparison2,Comparison3,Comparison4,Comparison5		500
JH739934:5382554-5446222	Eig1	4.324	72.07	5	Comparison1,Comparison2,Comparison3,Comparison4,Comparison5		500
JH739916:4568754-4616390	Eig1	4.314	71.9	5	Comparison1,Comparison2,Comparison3,Comparison4,Comparison5		500
JH739891:4962008-5037384	Eig1	4.311	71.85	5	Comparison1,Comparison2,Comparison3,Comparison4,Comparison5		500
JH739943:953442-1013685	Eig1	4.304	71.74	5	Comparison1,Comparison2,Comparison3,Comparison4,Comparison5		500
JH739911:4666611-4715181	Eig1	4.301	71.68	5	Comparison1,Comparison2,Comparison3,Comparison4,Comparison5		500
JH739926:4890610-4955523	Eig1	4.292	71.53	5	Comparison1,Comparison2,Comparison3,Comparison4,Comparison5		500
JH739900:9511785-9564502	Eig1	4.281	71.35	5	Comparison1,Comparison2,Comparison3,Comparison4,Comparison5		500
JH739888:13913181-13961612	Eig1	4.266	71.09	5	Comparison1,Comparison2,Comparison3,Comparison4,Comparison5		500
JH739908:803782-857402	Eig1	4.262	71.03	5	Comparison1,Comparison2,Comparison3,Comparison4,Comparison5		500
JH739921:3443375-3508435	Eig1	4.257	70.96	5	Comparison1,Comparison2,Comparison3,Comparison4,Comparison5		500
JH739896:10601355-10668288	Eig1	4.232	70.53	5	Comparison1,Comparison2,Comparison3,Comparison4,Comparison5		500
JH739934:5220947-5266306	Eig1	4.215	70.26	5	Comparison1,Comparison2,Comparison3,Comparison4,Comparison5		500
JH739901:533562-579312	Eig1	4.212	70.19	5	Comparison1,Comparison2,Comparison3,Comparison4,Comparison5		500
JH739943:893646-953420	Eig1	4.2	70	5	Comparison1,Comparison2,Comparison3,Comparison4,Comparison5		500
JH739943:437368-489410	Eig1	4.189	69.82	5	Comparison1,Comparison2,Comparison3,Comparison4,Comparison5		500
JH739908:2109424-2176798	Eig1	4.184	69.73	5	Comparison1,Comparison2,Comparison3,Comparison4,Comparison5		500

### Sheet: TableS8
Table S8: Multi parallelism candidate windows identified in P-B beaked finches from the Galapagos. Windows were identified as exhibiting summed eigenvalue 1 + 2 scores > 99.9% null permutation for window sizes of 50, 100, 200 and 500 SNPs (10,000 permutations). The candidates shown here exceeded null cutoffs for all window sizes.
window_id	eigenvector	eigenvalue	total_variance	parallel_lineages	parallel_pops	antiparallel_pops	window_size_snps
JH739922:5492498-5548564	Eig1	4.008	66.81	5	Comparison1,Comparison2,Comparison3,Comparison4,Comparison5		500
JH739922:5492498-5548564	Eig2	0.861	14.36	5	Comparison4,Comparison5	Comparison1,Comparison2,Comparison3	500

### Sheet: TableS9
Table S9: Candidate gene analysis for windows exhibiting full parallelism for P-B beaked finches from the Galapagos. Windows are based on Table S7. For each window, we show the corresponding zebrafinch genome (bTaeGut1_v1.p) region, with gene annotations taken from the zebrafinch genome on ENSEMBL (release 104). Candidate genes were curated based on literature searches. References can be found in…
outlier_id	zebrafinch_region	chromosome_name	start_position	end_position	ensembl_gene_id	external_gene_name	candidate_evidence
JH739900:9511785-9564502	1A:29333683:29484728	1A	29407424	29412198	ENSTGUG00000027831
JH739900:9511785-9564502	1A:29333683:29484728	1A	29407431	29412199	ENSTGUG00000027047
JH739900:9511785-9564502	1A:29333683:29484728	1A	29413379	29450801	ENSTGUG00000006227	LRIG3	Abnormal craniofacial morphology in knockout mice and altered expression (Billington Jr et al. 2011)
JH739921:3443375-3508435	1A:42153979:42316164	1A	42135450	42231578	ENSTGUG00000022539	CRADD
JH739921:3443375-3508435	1A:42153979:42316164	1A	42303941	42374329	ENSTGUG00000008290	PLXNC1
JH739916:4525546-4568749	1A:52647429:52791507	1A	52689786	52693023	ENSTGUG00000019155
JH739916:4525546-4568749	1A:52647429:52791507	1A	52691509	52693025	ENSTGUG00000028945
JH739916:4568754-4616390	1A:52691070:52838568	1A	52691509	52693025	ENSTGUG00000028945
JH739916:4525546-4568749	1A:52647429:52791507	1A	52694799	52745984	ENSTGUG00000028086	IGF1	Key candidate associated with bill size in black-bellied seedcracker (vonHoldt et al/ 2018)
JH739916:4568754-4616390	1A:52691070:52838568	1A	52694799	52745984	ENSTGUG00000028086	IGF1	Key candidate associated with bill size in black-bellied seedcracker (vonHoldt et al/ 2018)
JH739916:4525546-4568749	1A:52647429:52791507	1A	52785713	52787205	ENSTGUG00000011291	PMCH	Also detected in seedcrackers. Evidence of CNVs associated with beak deformity in chickens (Bai et al. 2018)
JH739916:4568754-4616390	1A:52691070:52838568	1A	52785713	52787205	ENSTGUG00000011291	PMCH	Also detected in seedcrackers. Evidence of CNVs associated with beak deformity in chickens (Bai et al. 2018)
JH739916:4525546-4568749	1A:52647429:52791507	1A	52786641	52825323	ENSTGUG00000011294	PARPBP	Also detected in seedcrackers. Evidence of CNVs associated with beak deformity in chickens (Bai et al. 2018)
JH739916:4568754-4616390	1A:52691070:52838568	1A	52786641	52825323	ENSTGUG00000011294	PARPBP	Also detected in seedcrackers. Evidence of CNVs associated with beak deformity in chickens (Bai et al. 2018)
JH739916:4568754-4616390	1A:52691070:52838568	1A	52825533	52847934	ENSTGUG00000011296	NUP37	Also detected in seedcrackers. Evidence of CNVs associated with beak deformity in chickens (Bai et al. 2018)
JH739934:5174803-5220838	2:128375038:128483502, 2:128341188:128377244	2	128375862	128378888	ENSTGUG00000019928	NA
JH739934:5174803-5220838	2:128375038:128483502, 2:128341188:128377244	2	128392611	128397856	ENSTGUG00000022136	NA
JH739934:5220947-5266306	2:128384910:128523883	2	128392611	128397856	ENSTGUG00000022136	NA
JH739934:5382554-5446222	2:128545091:128709301	2	128629583	128641039	ENSTGUG00000029532	GDF6	Involved in BMP signalling and craniofacial development (Graf et al. 2016)
JH739934:5382554-5446222	2:128545091:128709301	2	128672446	128678024	ENSTGUG00000011958	UQCRB
JH739934:5382554-5446222	2:128545091:128709301	2	128678322	128695463	ENSTGUG00000011961	MTERF3
JH739934:5382554-5446222	2:128545091:128709301	2	128695718	128724061	ENSTGUG00000011966	PTDSS1	Under positive selection in birds of paradise (Prost et al. 2019) and silvereye (Sendell-Price et al. 2020). Mutation causes craniofacial defects in humans (Sousa et al. 2014)
JH739943:437368-489410	2:129352169:129432969, 2:129273827:129345592	2	129251281	129320089	ENSTGUG00000011992	MATN2
JH739943:437368-489410	2:129352169:129432969, 2:129273827:129345592	2	129306987	129325302	ENSTGUG00000019169	RPL30
JH739943:437368-489410	2:129352169:129432969, 2:129273827:129345592	2	129321911	129322045	ENSTGUG00000018093	SNORA72
JH739943:437368-489410	2:129352169:129432969, 2:129273827:129345592	2	129325630	129341667	ENSTGUG00000022114
JH739943:437368-489410	2:129352169:129432969, 2:129273827:129345592	2	129354078	129363574	ENSTGUG00000022311	RIDA
JH739943:437368-489410	2:129352169:129432969, 2:129273827:129345592	2	129363485	129386692	ENSTGUG00000012011	POP1
JH739943:437368-489410	2:129352169:129432969, 2:129273827:129345592	2	129405030	129470415	ENSTGUG00000012018	NIPAL2
JH739943:680784-743507	2:129523637:129690012	2	129509903	129657284	ENSTGUG00000012023	STK3	Previously idenfitied in Lamichhaney et al. (2015). Differentially expressed in beak tissue between Ground Tit and Great Tit (Cheng et al. 2017).
JH739943:680784-743507	2:129523637:129690012	2	129664742	129674525	ENSTGUG00000018890
JH739943:680784-743507	2:129523637:129690012	2	129678212	129683936	ENSTGUG00000012027	OSR2	Differentially expressed among chick embryos' frontonasal prominence neural crest during beak development (Brugmann 2010)
JH739943:680784-743507	2:129523637:129690012	2	129684306	129688786	ENSTGUG00000025122
JH739943:953442-1013685	2:129799179:129956153	2	129745643	130171723	ENSTGUG00000012030	VPS13B	Previously identified in Lamichhaney et al. (2015) and Lawson and Petren (2017). Mutation causes craniofacial abnormalities (Cohen's syndrome) in humans (Balikova et al. 2009). Associated with Latin American facial variation and KO mice exhibit facial abnormalities (Bonfante et al. 2021)
JH739943:893646-953420	2:129740139:129897961	2	129745643	130171723	ENSTGUG00000012030	VPS13B	Previously identified in Lamichhaney et al. (2015) and Lawson and Petren (2017). Mutation causes craniofacial abnormalities (Cohen's syndrome) in humans (Balikova et al. 2009). Associated with Latin American facial variation and KO mice exhibit facial abnormalities (Bonfante et al. 2021)
JH739911:3361183-3435133	2:137619626:137795936	2	137482689	137684013	ENSTGUG00000020404	SAMD12	Associated with oral jaw size in pupfishes (McGirr et al. 2020)
JH739911:3361183-3435133	2:137619626:137795936	2	137584479	137661299	ENSTGUG00000024839
JH739911:3435186-3497626	2:137696674:137862633	2	137744520	137764194	ENSTGUG00000012341	TNFRSF11B
JH739911:3361183-3435133	2:137619626:137795936	2	137744520	137764194	ENSTGUG00000012341	TNFRSF11B
JH739911:3435186-3497626	2:137696674:137862633	2	137809089	137831468	ENSTGUG00000019400	COLEC10	Regulates early craniofacial development in mice (Munye et al. 2017)
JH739911:3435186-3497626	2:137696674:137862633	2	137845383	137856161	ENSTGUG00000028155	MAL2
JH739911:3693979-3755961	2:137958755:137986855, 2:137985713:138120331	2	137942053	137999449	ENSTGUG00000012352	ENPP2	Differentially expressed between mutant mice embryos with induced craniofacial differences (Billington Jr et al. 2012)
JH739911:3693979-3755961	2:137958755:137986855, 2:137985713:138120331	2	138035673	138097555	ENSTGUG00000012376	TAF2
JH739911:3693979-3755961	2:137958755:137986855, 2:137985713:138120331	2	138099005	138113503	ENSTGUG00000012379	DSCC1
JH739911:3693979-3755961	2:137958755:137986855, 2:137985713:138120331	2	138107815	138227004	ENSTGUG00000028876	DEPTOR
JH739908:803782-857402	3:9709452:9862452	3	9714649	9750530	ENSTGUG00000013166	APOB
JH739908:2109424-2176798	3:11011467:11103666, 3:11103651:11176730	3	10998996	11087635	ENSTGUG00000021556	NA
JH739908:2401209-2467894	3:11300827:11468568	3	11434095	11440557	ENSTGUG00000013129	NT5C1B	Previously identified in Chaves et al. (2016)
JH739908:2467926-2528008	3:11368584:11527716	3	11434095	11440557	ENSTGUG00000013129	NT5C1B
JH739908:2401209-2467894	3:11300827:11468568	3	11445270	11528863	ENSTGUG00000013127	RDH14	Previously identified in Lamichhaney et al. (2015).
JH739908:2467926-2528008	3:11368584:11527716	3	11445270	11528863	ENSTGUG00000013127	RDH14	Previously identified in Lamichhaney et al. (2015).
JH739896:10601355-10668288	3:52494213:52667868	3	52421070	52574950	ENSTGUG00000011787	NCOA7
JH739896:10601355-10668288	3:52494213:52667868	3	52518484	52522278	ENSTGUG00000011781
JH739896:10601355-10668288	3:52494213:52667868	3	52522102	52546219	ENSTGUG00000011774	TRMT11
JH739891:4962008-5037384	5:40020177:40197053	5	40009823	40044507	ENSTGUG00000012277	TMEM63C
JH739891:4962008-5037384	5:40020177:40197053	5	40044514	40050975	ENSTGUG00000022938	NGB
JH739891:4962008-5037384	5:40020177:40197053	5	40059979	40086330	ENSTGUG00000012288	POMT2
JH739891:4962008-5037384	5:40020177:40197053	5	40086117	40099153	ENSTGUG00000029100	GSTZ1
JH739891:4962008-5037384	5:40020177:40197053	5	40096042	40101875	ENSTGUG00000012300
JH739891:4962008-5037384	5:40020177:40197053	5	40106058	40121426	ENSTGUG00000023236	TMED8
JH739891:4962008-5037384	5:40020177:40197053	5	40122491	40144240	ENSTGUG00000012305	VIPAS39
JH739891:4962008-5037384	5:40020177:40197053	5	40124049	40124336	ENSTGUG00000012303
JH739891:4962008-5037384	5:40020177:40197053	5	40144590	40212881	ENSTGUG00000012320	AHSA1	Promotes craniofacial abormalities in zebrafish (Sheehan-Rooney et al 2013)
JH739891:4962008-5037384	5:40020177:40197053	5	40155117	40174907	ENSTGUG00000012330	ISM2
JH739891:4962008-5037384	5:40020177:40197053	5	40177954	40255099	ENSTGUG00000012332	SPTLC2
JH739890:12970132-13027216	6:14309638:14459397	6	14156654	14422542	ENSTGUG00000006658	ADK	Previously identified in Chaves et al. (2016). Associated with craniofacial distances in humans (Fatemifar et al. 2013)
JH739890:12970132-13027216	6:14309638:14459397	6	14422857	14442429	ENSTGUG00000006678	AP3M1	Associated with craniofacial distances in humans (Fatemifar et al. 2013)
JH739890:12970132-13027216	6:14309638:14459397	6	14444272	14500551	ENSTGUG00000006706	VCL	Associated with craniofacial distances in humans (Fatemifar et al. 2013)
JH739888:13913181-13961612	7:10017611:10148499	7	10004138	10041350	ENSTGUG00000005641	CYP27A1
JH739888:13913181-13961612	7:10017611:10148499	7	10007443	10051835	ENSTGUG00000005577	TTLL4
JH739888:13913181-13961612	7:10017611:10148499	7	10028967	10033501	ENSTGUG00000005596	PRKAG3
JH739888:13913181-13961612	7:10017611:10148499	7	10049809	10062551	ENSTGUG00000005662	WNT6	Associated with cleft palates (Reynolds et al 2019)
JH739888:13913181-13961612	7:10017611:10148499	7	10066134	10071890	ENSTGUG00000029294
JH739888:13913181-13961612	7:10017611:10148499	7	10066638	10067957	ENSTGUG00000021798
JH739888:13913181-13961612	7:10017611:10148499	7	10072288	10090279	ENSTGUG00000019647	WNT10A	Associated with cleft palates (Reynolds et al 2019)
JH739888:13913181-13961612	7:10017611:10148499	7	10118665	10119628	ENSTGUG00000005677
JH739888:13913181-13961612	7:10017611:10148499	7	10119413	10120533	ENSTGUG00000020157
JH739888:13913181-13961612	7:10017611:10148499	7	10126502	10131574	ENSTGUG00000027918	FEV	Associated with fixed SNPs between craniofacially diverged pupfishes (McGirr et al. 2021)
JH739888:13913181-13961612	7:10017611:10148499	7	10133588	10133666	ENSTGUG00000018071	tgu-mir-1788
JH739888:13913181-13961612	7:10017611:10148499	7	10135916	10138860	ENSTGUG00000005681	CRYBA2
JH739888:13913181-13961612	7:10017611:10148499	7	10147325	10147396	ENSTGUG00000018023	tgu-mir-375
JH739926:4890610-4955523	8:20086371:20257602	8	20116214	20147801	ENSTGUG00000028283	PLPPR4
JH739926:4890610-4955523	8:20086371:20257602	8	20218795	20243718	ENSTGUG00000005423	PALMD
JH739926:4890610-4955523	8:20086371:20257602	8	20226989	20262772	ENSTGUG00000005401	FRRS1
JH739926:5086820-5137529	8:20288207:20442987	8	20271813	20306066	ENSTGUG00000005336	AGL
JH739926:5086820-5137529	8:20288207:20442987	8	20382028	20421773	ENSTGUG00000020904	SLC35A3
JH739926:5086820-5137529	8:20288207:20442987	8	20407778	20421797	ENSTGUG00000005291
JH739926:5086820-5137529	8:20288207:20442987	8	20421213	20434382	ENSTGUG00000005276	SASS6
JH739926:5086820-5137529	8:20288207:20442987	8	20434387	20440198	ENSTGUG00000005253	TRMT13
JH739926:5086820-5137529	8:20288207:20442987	8	20439566	20460082	ENSTGUG00000005121	LRRC39
JH739899:1749616-1802068	9:15182698:15334755	9	14941008	15214563	ENSTGUG00000009377	TP63	Associated with cleft lips/palates in humans (Leslie et al. 2017) and upregulated in duplicated beak chicken embryos (Nimmagadda et al. 2015)
JH739899:1749616-1802068	9:15182698:15334755	9	15249553	15541053	ENSTGUG00000009408	LPP
JH739896:10863271-10924770	3:52872309:52935259, 3:52762996:52864289	NA	NA	NA	NA	NA
JH739921:493397-540837	1A:39244631:39393158	NA	NA	NA	NA	NA
JH739896:10808612-10863253	3:52708620:52864289	NA	NA	NA	NA	NA
JH739911:4777747-4833322	2:139035343:139187120	NA	NA	NA	NA	NA
JH739911:4666611-4715181	2:138918936:139069909	NA	NA	NA	NA	NA
JH739901:533562-579312	2:84022199:84171353	NA	NA	NA	NA	NA
REFERENCES
Bai, H., Y. Sun, N. Liu, Y. Liu, F. Xue, Y. Li, S. Xu, et al. 2018. “Genome-Wide Detection of CNVs Associated with Beak Deformity in Chickens Using High-Density 600K SNP Arrays.” Animal Genetics 49 (3): 226–36.
Balikova, I., A-E Lehesjoki, T. J. L. de Ravel, B. Thienpont, K. E. Chandler, J. Clayton-Smith, A-L Träskelin, J-P Fryns, and J. R. Vermeesch. 2009. “Deletions in the VPS13B (COH1) Gene as a Cause of Cohen Syndrome.” Human Mutation 30 (9): E845–54.
Billington, Charles J., Jr, Brandon Ng, Cynthia Forsman, Brian Schmidt, Anindya Bagchi, David E. Symer, Gunnar Schotta, Rajaram Gopalakrishnan, Aaron L. Sarver, and Anna Petryk. 2011. “The Molecular and Cellular Basis of Variable Craniofacial Phenotypes and Their Genetic Rescue in Twisted Gastrulation Mutant Mice.” Developmental Biology 355 (1): 21–31.
Bonfante, Betty, Pierre Faux, Nicolas Navarro, Javier Mendoza-Revilla, Morgane Dubied, Charlotte Montillot, Emma Wentworth, et al. 2021. “A GWAS in Latin Americans Identifies Novel Face Shape Loci, Implicating VPS13B and a Denisovan Introgressed Region in Facial Variation.” Science Advances 7 (6). https://doi.org/10.1126/sciadv.abc6160.
Brugmann, S. A., K. E. Powder, N. M. Young, L. H. Goodnough, S. M. Hahn, A. W. James, J. A. Helms, and M. Lovett. 2010. “Comparative Gene Expression Analysis of Avian Embryonic Facial Structures Reveals New Candidates for Human Craniofacial Disorders.” Human Molecular Genetics 19 (5): 920–30.
Chaves, Jaime A., Elizabeth A. Cooper, Andrew P. Hendry, Jeffrey Podos, Luis F. De León, Joost A. M. Raeymaekers, W. Owen MacMillan, and J. Albert C. Uy. 2016. “Genomic Variation at the Tips of the Adaptive Radiation of Darwin’s Finches.” Molecular Ecology 25 (21): 5282–95.
Cheng, Yalin, Bin Gao, Haitao Wang, Naijian Han, Shimiao Shao, Shaoyuan Wu, Gang Song, et al. 2017. “Evolution of Beak Morphology in the Ground Tit Revealed by Comparative Transcriptomics.” Frontiers in Zoology 14 (December): 58.
Fatemifar, Ghazaleh, Clive J. Hoggart, Lavinia Paternoster, John P. Kemp, Inga Prokopenko, Momoko Horikoshi, Victoria J. Wright, et al. 2013. “Genome-Wide Association Study of Primary Tooth Eruption Identifies Pleiotropic Loci Associated with Height and Craniofacial Distances.” Human Molecular Genetics 22 (18): 3807–17.
Graf, Daniel, Zeba Malik, Satoru Hayano, and Yuji Mishina. 2016. “Common Mechanisms in Development and Disease: BMP Signaling in Craniofacial Development.” Cytokine & Growth Factor Reviews 27 (February): 129–39.
Lamichhaney, Sangeet, Jonas Berglund, Markus Sällman Almén, Khurram Maqbool, Manfred Grabherr, Alvaro Martinez-Barrio, Marta Promerová, et al. 2015. “Evolution of Darwin’s Finches and Their Beaks Revealed by Genome Sequencing.” Nature 518 (7539): 371–75.
Lawson, Lucinda P., and Kenneth Petren. 2017. “The Adaptive Genomic Landscape of Beak Morphology in Darwin’s Finches.” Molecular Ecology 26 (19): 4978–89.
Leslie, Elizabeth J., Jenna C. Carlson, John R. Shaffer, Azeez Butali, Carmen J. Buxó, Eduardo E. Castilla, Kaare Christensen, et al. 2017. “Genome-Wide Meta-Analyses of Nonsyndromic Orofacial Clefts Identify Novel Associations between FOXE1 and All Orofacial Clefts, and TP63 and Cleft Lip with or without Cleft Palate.” Human Genetics 136 (3): 275–86.
McGirr, Joseph A., and Christopher H. Martin. 2020. “Ecological Divergence in Sympatry Causes Gene Misexpression in Hybrids.” Molecular Ecology 29 (14): 2707–21.
———. 2021. “Few Fixed Variants between Trophic Specialist Pupfish Species Reveal Candidate Cis-Regulatory Alleles Underlying Rapid Craniofacial Divergence.” Molecular Biology and Evolution 38 (2): 405–23.
Munye, Mustafa M., Anna Diaz-Font, Louise Ocaka, Maiken L. Henriksen, Melissa Lees, Angela Brady, Dagan Jenkins, et al. 2017. “COLEC10 Is Mutated in 3MC Patients and Regulates Early Craniofacial Development.” PLoS Genetics 13 (3): e1006679.
Nimmagadda, Suresh, Marcela Buchtová, Katherine Fu, Poongodi Geetha-Loganathan, Sara Hosseini-Farahabadi, Alexander J. Trachtenberg, Winston Patrick Kuo, Iva Vesela, and Joy M. Richman. 2015. “Identification and Functional Analysis of Novel Facial Patterning Genes in the Duplicated Beak Chicken Embryo.” Developmental Biology 407 (2): 275–88.
Prost, Stefan, Ellie E. Armstrong, Johan Nylander, Gregg W. C. Thomas, Alexander Suh, Bent Petersen, Love Dalen, et al. 2019. “Comparative Analyses Identify Genomic Features Potentially Involved in the Evolution of Birds-of-Paradise.” GigaScience 8 (5). https://doi.org/10.1093/gigascience/giz003.
Reynolds, Kurt, Priyanka Kumari, Lessly Sepulveda Rincon, Ran Gu, Yu Ji, Santosh Kumar, and Chengji J. Zhou. 2019. “Wnt Signaling in Orofacial Clefts: Crosstalk, Pathogenesis and Models.” Disease Models & Mechanisms 12 (2). https://doi.org/10.1242/dmm.037051.
Sendell-Price, Ashley T., Kristen C. Ruegg, and Sonya M. Clegg. 2020. “Rapid Morphological Divergence Following a Human-Mediated Introduction: The Role of Drift and Directional Selection.” Heredity 124 (4): 535–49.
Sheehan-Rooney, Kelly, Mary E. Swartz, Feng Zhao, Dong Liu, and Johann K. Eberhart. 2013. “Ahsa1 and Hsp90 Activity Confers More Severe Craniofacial Phenotypes in a Zebrafish Model of Hypoparathyroidism, Sensorineural Deafness and Renal Dysplasia (HDR).” Disease Models & Mechanisms 6 (5): 1285–91.
Sousa, Sérgio B., Dagan Jenkins, Estelle Chanudet, Guergana Tasseva, Miho Ishida, Glenn Anderson, James Docker, et al. 2014. “Gain-of-Function Mutations in the Phosphatidylserine Synthase 1 (PTDSS1) Gene Cause Lenz-Majewski Syndrome.” Nature Genetics 46 (1): 70–76.
vonHoldt, Bridgett M., Rebecca Y. Kartzinel, Christian D. Huber, Vinh Le Underwood, Ying Zhen, Kristen Ruegg, Kirk E. Lohmueller, and Thomas B. Smith. 2018. “Growth Factor Gene IGF1 Is Associated with Bill Size in the Black-Bellied Seedcracker Pyrenestes Ostrinus.” Nature Communications 9 (1): 4855.
